# The RNA cargo of plasma-derived extracellular vesicles in mCRPC patients captures cancer cells and tumor microenvironment signals

**DOI:** 10.64898/2026.09.03.747025

**Authors:** Federico Vannuccini, Yari Ciani, Vera Mugoni, Orsetta Quaini, Francesco Orlando, Veronica Weber, Ariadna Camacho Martinez, Angela Martinelli, Elisa Biada, Alessia Marinelli, Irene Casanova-Salas, Fabio Pessina, Dolores Di Vizio, Alessandro Vannini, Paolo Cremaschi, Stefano Lise, Caterina Nardella, Ugo De Giorgi, Consuelo Buttigliero, Orazio Caffo, Umberto Basso, Joaquin Mateo, Gerhardt Attard, Francesca Demichelis

## Abstract

Circulating analytes in cancer patients capture tumor-related signals. We profiled matched extracellular vesicle (EV) total RNA and cell-free DNA (cfDNA) from the same plasma aliquots of chemo-naive metastatic castration-resistant prostate cancer (mCRPC) patients treated with Enzalutamide (n=54 patients, n=119 longitudinal samples; NCT06981377) at four Italian clinical centers and interrogated data from >10,000 cancer patients’ and healthy individuals’ samples.

Transcript integrity analysis identified coding and non-coding species with fragmentation patterns varying across RNA biotypes. EV-RNA data deconvolution revealed signal from immune populations, including fractions classified as CD4+ T cells, whose abundance increased with disease progression in plasma EVs and mCRPC tissues. By leveraging tissue data-informed mining, we established a novel prostate cancer-related EV-RNA signature that resulted in an independent predictor of poor prognosis and captured tumor microenvironment-derived signals. Integrating EV-RNA and ctDNA information improved patient stratification for progression-free survival. These findings suggest a multifaceted role for plasma EVs as a source of cancer biomarkers.

**Statement of significance:** EV-RNA provides biologically relevant tumor and immune-derived signals in mCRPC. Integration with cfDNA improves patient stratification, highlighting EVs as a complementary source of translational information for monitoring disease progression and therapeutic response in prostate cancer.
