## Supplementary material for "The RNA cargo of plasma-derived extracellular vesicles in mCRPC patients captures cancer cells and tumor microenvironment signals": Table 1

### Sheet: Sheet 1
Table 1: Demographic characteristics of mCRPC patients at BL
Characteristic	mCRPC at BL (n=54)	Long responders at BL (n=30)	Medium responders at BL (n=9)	Short responders at BL (n=11)	Patients with unknown prognosis at BL (n=4)
Age
Age (years) - median (range)	70.0 (52.0 - 86.0)	68.5 (52.0 - 82.0)	73.0 (59.0 - 86.0)	77.0 (58.0 - 83.0)	76.0 (68.0 - 85.0)
< 70 (years) - # of patients (%)	25 (46.3%)	18 (60.0%)	4 (44.4%)	2 (18.2%)	1 (25.0%)
≥ 70 (years) - # of patients (%)	29 (53.7%)	12 (40.0%)	5 (55.6%)	9 (81.8%)	3 (75.0%)
Blood test
PSA (ng/mL) - median (range)	9.5 (0.1 - 1251.0)	3.6 (0.1 - 345.1)	7.8 (0.1 - 1251.0)	34.6 (2.7 - 126.9)	82.8 (2.2 - 103.8)
ALP (U/L) - median (range)	78.0 (48.0 - 804.0)	70.0 (48.0 - 193.0)	81.5 (54.0 - 203.0)	137.5 (61.0 - 804.0)	59.0 (58.0 - 83.0)
LDH (U/L) - median (range)	184.0 (118.0 - 741.0)	183.0 (144.0 - 392.0)	192.0 (156.0 - 240.0)	209.0 (162.0 - 741.0)	158.0 (118.0 - 211.0)
Prostatectomy
No - # of patients (%)	30 (55.6%)	16 (53.3%)	4 (44.4%)	8 (72.7%)	2 (50.0%)
Yes - # of patients (%)	24 (44.4%)	14 (46.7%)	5 (55.6%)	3 (27.3%)	2 (50.0%)
Metastasis
Other - # of patients (%)	2 (3.7%)	2 (6.7%)	0 (0.0%)	0 (0.0%)	0 (0.0%)
Lung - # of patients (%)	2 (3.7%)	1 (3.3%)	1 (11.1%)	0 (0.0%)	0 (0.0%)
LN - # of patients (%)	31 (57.4%)	19 (63.3%)	7 (77.8%)	2 (18.2%)	3 (75.0%)
Bone - # of patients (%)	37 (68.5%)	18 (60.0%)	5 (55.6%)	11 (100.0%)	3 (75.0%)
Visceral Metastasis
Yes - # of patients (%)	2 (3.7%)	1 (3.3%)	1 (11.1%)	0 (0%)	0 (0%)
No - # of patients (%)	52 (96.3%)	52 (96.7%)	8 (88.9%)	11 (100%)	4 (100%)
